# Insights into the evolution of symbiosis gene copy number and distribution from a chromosome-scale *Lotus japonicus* Gifu genome sequence

**DOI:** 10.1101/2020.04.17.042473

**Authors:** Nadia Kamal, Terry Mun, Dugald Reid, Jie-shun Lin, Turgut Yigit Akyol, Niels Sandal, Torben Asp, Hideki Hirakawa, Jens Stougaard, Klaus F. X. Mayer, Shusei Sato, Stig Uggerhøj Andersen

## Abstract

**Aim:** *Lotus japonicus* is a herbaceous perennial legume that has been used extensively as a genetically tractable model system for deciphering the molecular genetics of symbiotic nitrogen fixation. Our aim is to improve the *L. japonicus* reference genome sequence, which has so far been based on Sanger and Illumina sequencing reads from the *L. japonicus* accession MG-20 and contained a large fraction of unanchored contigs.

**Methods and Results:** Here, we use long PacBio reads from *L. japonicus* Gifu combined with Hi-C data and new high-density genetic maps to generate a high-quality chromosome-scale reference genome assembly for *L. japonicus*. The assembly comprises 554 megabases of which 549 were assigned to six pseudomolecules that appear complete with telomeric repeats at their extremes and large centromeric regions with low gene density.

**Conclusion and Perspectives:** The new *L. japonicus* Gifu reference genome and associated expression data represent valuable resources for legume functional and comparative genomics. Here, we provide a first example by showing that the symbiotic islands recently described in *Medicago truncatula* do not appear to be conserved in *L. japonicus*.
