## Supplemental Data 1 for "Insights into the evolution of symbiosis gene copy number and distribution from a chromosome-scale *Lotus japonicus* Gifu genome sequence": missing_busco_list_busco_1.2_12072019.tsv

# BUSCO version is: 3.0.2
# The lineage dataset is: embryophyta_odb9 (Creation date: 2016-02-13, number of species: 30, number of BUSCOs: 1440)
# To reproduce this run: python /home/pgsb/nadia.kamal/tools/busco/scripts/run_BUSCO.py -i LjGifu1.2_aa.fasta -o busco_1.2_12072019 -l /home/pgsb/nadia.kamal/tools/busco/embryophyta_odb9/ -m proteins -c 1
#
EOG093600O6
EOG093601G4
EOG093601SL
EOG093602N6
EOG093602OJ
EOG093602PW
EOG0936037Y
EOG093603DJ
EOG093603DO
EOG093603EX
EOG093603H7
EOG093603J5
EOG093603NH
EOG093603T3
EOG0936043U
EOG093604HD
EOG093604HI
EOG093604IO
EOG093604LD
EOG093604UF
EOG093604WU
EOG093605DG
EOG093605GO
EOG09360607
EOG0936069S
EOG093606AC
EOG093606VY
EOG093606W4
EOG0936077I
EOG093607FH
EOG093607UJ
EOG09360806
EOG093608GF
EOG093608KQ
EOG093608XE
EOG0936097H
EOG093609HT
EOG093609VZ
EOG093609X6
EOG09360A8J
EOG09360BLH
EOG09360CNG
EOG09360EFH
EOG09360ESZ
EOG09360EUK
EOG09360G91
EOG09360GUO
EOG09360H0G
EOG09360HOF
EOG09360IZH
EOG09360J7A
EOG09360KFU
EOG09360L5N
EOG09360MIR
EOG09360NP8
EOG09360NUJ
EOG09360O0R
EOG09360O6Q
EOG09360P08
EOG09360P5M
EOG09360Q05
EOG09360QIM
EOG09360R2K
EOG09360RQP
EOG09360TDR
EOG09360TEN
EOG09360TV2
EOG09360U3T
EOG09360XWE
EOG09360Y9G
EOG09360YWZ
